# Nutrient Abundance Signals the Changing of the Seasons by Phosphorylating PER2

**DOI:** 10.1101/2024.01.29.577255

**Authors:** Daniel C. Levine, Rasmus H. Reeh, Thomas McMahon, Thomas Mandrup-Poulsen, Ying-Hui Fu, Louis J. Ptáček

## Abstract

The circadian clock synchronizes metabolic and behavioral cycles with the rotation of the Earth by integrating environmental cues, such as light. Nutrient content also regulates the clock, though how and why this environmental signal affects the clock remains incompletely understood. Here, we elucidate a role for nutrient in regulating circadian alignment to seasonal photoperiods. High fat diet (HFD) promoted entrainment to a summer light cycle and inhibited entrainment to a winter light cycle by phosphorylating PER2 on serine 662. PER2-S662 phospho-mimetic mutant mice were incapable of entraining to a winter photoperiod, while PER2-S662 phospho-null mutant mice were incapable of entraining to a summer photoperiod, even in the presence of HFD. Multi-omic experimentation in conjunction with isocaloric hydrogenated-fat feeding, revealed a role for polyunsaturated fatty acids in nutrient-dependent seasonal entrainment. Altogether, we identify the mechanism whereby nutrient content shifts circadian rhythms to anticipate seasonal photoperiods in which that nutrient state predominates.

**HIGHLIGHTS:**

- High fat diet promotes entrainment to summer but inhibits entrainment to winter.
- Calorie restriction promotes entrainment to winter but inhibits entrainment to summer.
- PER2-S662 phosphorylation is required for nutritional regulation of seasonal circadian entrainment.
- Dietary polyunsaturated fatty acids regulate seasonal circadian entrainment.
