## Supplemental Table 3 for "Nutrient Abundance Signals the Changing of the Seasons by Phosphorylating PER2"

### Sheet: Sheet1
g FA / 100g chow				Pico5053 (Regular Chow)	D12451 (HFD)	AIN-93M (Control Chow)	AIN-93M (40% DR) (CR)	45% Corn	45% PH Corn
C2	Acetic				0
C4	Butyric	Butanoic			0
C6	Caproic	Hexanoic			0
C8	Caprylic	Octanoic			0
C10	Capric	Decanoic			0.0125138
C12	Lauric	Dodecanoic			0.0190293
C14	Myristic	Tetrdecanoic		0.004502	0.239745	0.003804	0.006419
C14:1	Myristoleic		n-9
C15	Pentadecanoic				0.0158233
C16	Palmitic	Hexadecanoic		0.465957	4.29354	0.393714	0.664366	2.5721	1.25537
C16:1	Palmitoleic	Hexadecenoic	n-9	0.004502	0.286284	0.003804	0.006419
C16:2	Hexadecadienoic		n-4
C16:3	Hexadecatriaenoic		n-9
C16:4	Hexadecatetraenoic		n-4
C17				0.002251	0.0787115	0.001902	0.0032095
C17:1	Heptadecenoic
C18	Stearic	Octadecanoic		0.173327	2.30467	0.146454	0.247132	0.448348	2.94966
C18:1	Oleic	Octadecenoic		1.03546	7.46971	0.87492	1.47637	5.87572	9.27373
C18:1	Elaidic	Trans							7.99948
C18:1n7C	Vaccenic
C18:2	Linoleic	Octadecadienoic	n-6	2.32978	6.55306	1.96857	3.32183	14.182	0.335081
C18:3	Linolenic	Octadectrienoic	n-3	0.333148	0.490367	0.281496	0.475006	0.330362	0
C18:4	Stearidonic		n-3						0
C:19	Nonadecanoic
C20	Arachidic	Eicosanoic		0.015757	0.0441182	0.013314	0.0224665		0.181227
C20:1	Gadoleic	Eicosenoic	n-9	0.011255	0.135007	0.00951	0.0160475		0.121054
C20:2	Auricolic		n-3		0.167437
C20:3	Bishomopinolenic		n-6		0.0273029
C20:4	Arachidonic	Eicosatetraenoic	n-6		0.058329
C20:5		Eicosapentaenoic	n-3
C21	Heneicosanoic
C21:5		Heneicosapentaenoic	n-3
C22	Behenic	Docosanoic		0.011255	0.00728311	0.00951	0.0160475		0.0757472
C22:1	Erucic	Docosenoic
C22:4	Adrenic		n-6
C22:5	Clupanodonic	Docosapentaenoic	n-3
C22:6		Docosahexaenoic	n-3
C24	Lignoceric	Tetracoanoic		0.006753	0.00436987	0.005706	0.0096285		0.0547457
C24:1	Selacholeic
